# Microglia-neuron communication at nodes of Ranvier depends on neuronal activity through potassium release and contributes to myelin repair

**DOI:** 10.1101/2020.09.02.279562

**Authors:** R. Ronzano, T. Roux, M. Thetiot, M.S. Aigrot, L. Richard, F.X. Lejeune, E. Mazuir, J.M. Vallat, C. Lubetzki, A. Desmazières

## Abstract

Microglia, the resident immune cells of the central nervous system, are key players in healthy brain homeostasis and plasticity. In neurological diseases, such as Multiple Sclerosis, activated microglia either promote tissue damage or favor neuroprotection and myelin regeneration. The mechanisms for microglia-neuron communication remain largely unkown. Here, we identify nodes of Ranvier as a direct and stable site of interaction between microglia and axons, in both mouse and human tissue. Using dynamic imaging, we highlight the preferential interaction of microglial processes with nodes of Ranvier along myelinated fibers. We show that microglia-node interaction is modulated by neuronal activity and associated potassium release, with THIK-1 ensuring their microglial read-out. Disrupting axonal K^+^ flux following demyelination polarizes microglia towards a pro-inflammatory phenotype and decreases remyelination rate. Taken together, these findings identify the node of Ranvier as a major site for microglia-neuron communication, participating in the pro-remyelinating effect of microglia after myelin injury.
