## Supplementary_Table_statistics for "Microglia-neuron communication at nodes of Ranvier depends on neuronal activity through potassium release and contributes to myelin repair"

### Sheet: Feuil1
Biostatistical analyses
Figure number	Exact value	Sample	Test used	P value
Fig3E	mean ± SEM : ctrl=26.28 ± 3.7%; ShamDPI 7=31.81 ± 3.5%; LPCDPI 7=37.62 ± 2.7%; ShamDPI 11=18.18 ± 1.6%; LPCDPI 11=60.94 ± 1.9%	n=4 to 6 areas quantified in 4 animals per condition	Linear mixed models. Type II Wald chi-square tests followed with Tukey’s post hoc pairwise comparisons function	Number of contacted nodes : Type II Wald chi-square test : P<0.0001 Tukey’s post hoc tests : Ctrl vs. ShamDPI 7 p = 0.5292 Ctrl vs. LPCDPI 7 p = 0.0435 Ctrl vs. ShamDPI 11 p = 0.5194 Ctrl vs. LPCDPI 11 p = 0.0002 ShamDPI 7 vs. LPCDPI 7 p = 0.5383 ShamDPI 7 vs. ShamDPI 11 p = 0.0578 ShamDPI 7 vs. LPCDPI 11 p = 0.0073 ShamDPI 11 vs. LPCDPI 7 p = 0.0028 ShamDPI 11 vs. LPC DPI11 p<0.0001 LPCDPI 7 vs.…
Fig 3J	mean ± SEM : ctrl=98.86 ± 1.1%; ShamDPI 7=100 ± 0%; LPCDPI 7=88.38 ± 3.1%; ShamDPI 11=100 ± 0%; LPCDPI 11=97.32 ± 1.8%	n=25 to 32 microglia-node pairs in 6 to 12 animals	Nonparametric Kruskal-Wallis test followed by post hoc Dunn’s test with further p-value adjustment by the Benjamini-Hochberg false discovery rate method	% of timeframes with contact (1h) : Kruskal-Wallis test : P<0.0001
Fig 3K	mean ± SEM : ctrl=6.86 ± 1.2 frames; ShamDPI 7=7 ± 0 frames; LPCDPI 7=5.21 ± 0.4 frames; ShamDPI 11=7 ± 0 frames; LPCDPI 11=6.78 ± 0.15 frames	n=25 to 32 microglia-node pairs in 6 to 12 animals	Nonparametric Kruskal-Wallis test followed by post hoc Dunn’s test with further p-value adjustment by the Benjamini-Hochberg false discovery rate method	Max consecutive frames with contact (1h) : Kruskal-Wallis test : P<0.0001
Fig S1D	mean ± SEM : ctrl=88.89 ± 7.0%; ShamDPI 7=97.4 ± 2.5%; LPCDPI 7=83.03 ± 4.2%; ShamDPI 11=95.6 ± 3.3%; LPCDPI 11=91.17 ± 6.0%	n=9 to 16 microglia-node pairs in 5 to 8 animals	Nonparametric Kruskal-Wallis test followed by post hoc Dunn’s test with further p-value adjustment by the Benjamini-Hochberg false discovery rate method	% of timeframes with contact (3h) : Kruskal-Wallis test : P = 0.0401
Fig S1E	mean ± SEM : ctrl=6.09 ± 0.6 frames; ShamDPI 7=6.58 ± 0.2 frames; LPCDPI 7=4.67 ± 0.6 frames; ShamDPI 11=6.64 ± 0.3 frames; LPCDPI 11=6.39 ± 0.4 frames	n=9 to 16 microglia-node pairs in 5 to 8 animals	Nonparametric Kruskal-Wallis test followed by post hoc Dunn’s test with further p-value adjustment by the Benjamini-Hochberg false discovery rate method	Max consecutive frames with contact (3h) : Kruskal-Wallis test : P = 0.0365
Fig S2C	mean ± SEM : myelination 21.83 ± 3.410%	n= 4 animals	no test	no test
Fig S2D	mean ± SEM : mature=16.21 ± 4.650% ; immature=26.39 ± 8.716%	n= 4 animals (comparison between mature and immature within the slices from the same animal)	Wilcoxon test (n<6)	Percentage of nodal structures contacted : Wilcoxon test : P = 0.3750 (mature vs. immature)
Fig S2G	mean ± SEM : ctrl=23.94 ± 4.013% ; rem=46.02 ± 3.245%	n=6 animals (treated and non treated slices from same animal)	paired t test (n=6, shapiro-wilk normality test ctrl P=0.9703, rem P=0.2057)	Percentage of nodal structures contacted : paired t-test : P = 0.0006 (ctrl vs. rem)
Fig S2H	mean ± SEM : mature=53.06 ± 4,288% ; immature=44.47 ± 3.430%	n= 6 animals (comparison between mature and immature within the slices from the same animal)	paired t test (n=6, shapiro-wilk normality test mature P=0.7527, immature P=0.0790)	Percentage of nodal structures contacted : paired t-test : P = 0.2087 (mature vs. immature)
Fig 4B	mean ± SEM : internode=52.23 ± 5.487% ; node=80.95 ± 7.976%	n= 32 internodal contacts from 16 animals and n=9 nodal contacts from 8 animals	Mann-Whitney test.	Percentage of frames in contact : Mann-Whitney test : P =0.0065 (internode vs. node)
Fig 4C	mean ± SEM : internode=8.188 ± 1.073 frames ; node=14.00 ± 2.173 frames	n= 32 internodal contacts from 16 animals and n=9 nodal contacts from 8 animals	Mann-Whitney test.	Maximum duration of the contact : Mann-Whitney test : P =0.0177 (internode vs. node)
Fig 4E	mean ± SEM (estimated marginal means) : wo contact=2.35 ± 0,38 µm/min ; nodal contact=2.15 ± 0,38 µm/min	280 "wo contact" and 140 "nodal contact" timepoints from 14 "wo contact" and 7 "nodal contact" trajectories in 7 animals	Linear mixed model, Type II Wald chi-square test (280 "wo contact" and 140 "nodal contact" timepoints from 14 trajectories in 7 animals)	Process velocity : Type II Wald chi-square test : P =0.3124 (wo contact vs. nodal contact)
Fig 4F	mean ± SEM : node ctrl=80.95 ± 7.976%; node rem=77.78 ± 8,923%	n=9 nodes ctrl from 8 animals, n=6 nodes rem from 6 animals	Mann-Whitney test.	Percentage of frames in contact : Mann-Whitney test : P =0.8101 (node ctrl vs. node rem)
Fig 4G	mean ± SEM : node ctrl= 14.00 ± 2.173 frames; node rem=12.83 ± 2.750 frames	n=9 ctrl from 8 animals, n=6 nodes from 6 animals	Mann-Whitney test.	Percentage of frames in contact : Mann-Whitney test : P =0.8098 (node ctrl vs. node rem)
Fig 4I	mean ± SEM (estimated marginal means) : wo contact=2.08 ± 0.312 µm/min; nodal contact=1.23 ± 0.255 µm/min	240 "wo contact" and 120 "nodal contact" timepoints from 12 "wo contact" and 6 "nodal contact" trajectories in 6 animals	Linear mixed model, Type II Wald chi-square test (240 "wo contact" and 120 "nodal contact" timepoints from 12 trajectories in 6 animals)	Process velocity : Type II Wald chi-square test : P <0.0001 (wo contact vs. nodal contact)
Fig S3C	mean ± SEM : internode=8.469 ± 1.184 frames; node=3.889 ± 1.637 frames	n= 32 axonal contacts from 16 animals and n=9 nodal contacts from 8 animals	Mann-Whitney test. (n=32 axons from 16 animals, n=9 nodes from 8 animals)	Maximum duration whithout contact : Mann-Whitney test : P =0.0299 (internode vs. node)
Fig S3D	mean ± SEM (estimated marginal means) : wo contact=3.06 ± 0.437 µm; nodal contact=1.77 ± 0,352 µm	280 "wo contact" and 140 "nodal contact" timepoints from 14 "wo contact" and 7 "nodal contact" trajectories in 7 animals	Linear mixed model, Type II Wald chi-square test (280 "wo contact" and 140 "nodal contact" timepoints from 14 trajectories in 7 animals)	Distance from the origin : Type II Wald chi-square test : P <0.0001 (wo contact vs. nodal contact)
Fig S3E	mean ± SEM : node ctrl=3.889 ± 1.637 frame; node rem=3.667 ± 1.406 frames	n=9 ctrl from 8 animals, n=6 nodes from 6 animals	Mann-Whitney test (n=9 ctrl from 8 animals, n=6 nodes from 6 animals)	Maximum duration whithout contact : Mann-Whitney test : P =0.8557 (node ctrl vs. node rem)
Fig S3F	mean ± SEM (estimated marginal means) : wo contact=2.88 ± 0.705 µm ; nodal contact=1.20 ± 0.462 µm	240 "wo contact" and 120 "nodal contact" timepoints from 12 "wo contact" and 6 "nodal contact" trajectories in 6 animals	Linear mixed model, Type II Wald chi-square test (240 "wo contact" and 120 "nodal contact" timepoints from 12 trajectories in 6 animals)	Distance from the origin : Type II Wald chi-square test : P <0.0001 (wo contact vs. nodal contact)
Text	mean ± SEM : wo contact=28.13 ± 4.040 µm; nodal contact=26.14 ± 4.444 µm	n= 7 trajectories in 7 animals (condition "wo contact": 2 trajectories from each animal averaged)	paired t test (n=7, shapiro-wilk normality test, "wo contact" P=0.1851, "nodal contact" P=0.2010)	Total distance covered by the process tip in myelinated slices : paired t-test : P = 0.4994 (wo contact vs. nodal contact)
Text	mean ± SEM : wo contact=24.92 ± 3.669 µm; nodal contact=15.84 ± 4.201 µm	n= 6 trajectories in 6 animals (condition "wo contact": 2 trajectories from each animal averaged)	paired t test (n=6, shapiro-wilk normality test, "wo contact" P=0.3995, "nodal contact" P=0.8469)	Total distance covered by the process tip in remyelinating slices : paired t-test : P = 0.0371 (wo contact vs. nodal contact)
Fig S4B	mean ± SEM: het=20.84 ± 2.608%; homo=25.08 ± 2.499%	n= 4 animals (comparison between homozygous and heterozygous littermates)	Mann-Whitney test. (n<6)	Percentage of nodes contacted : Mann-Whitney test : P = 0.3429 (het vs. homo)
Fig S4D	mean ± SEM: ctrl=15.14 ± 1.232%; PSB0739=15.47 ± 1.670%	n=4 animals (treated and non treated slices from same animal)	Wilcoxon paired test. (n<6)	Percentage of nodes contacted : Wilcoxon test : P = 0.8750 (ctrl vs. PSB0739)
Fig S4F	mean ± SEM: ctrl=15.14 ± 1.529%; MRS2211=14.27 ± 1.245%	n=4 animals (treated and non treated slices from same animal)	Wilcoxon paired test. (n<6)	Percentage of nodes contacted : Wilcoxon test : P > 0.9999 (ctrl vs. MRS2211)
Fig S5B	mean ± SEM : ctrl=16.09 ± 3,47 Hz; Apamin=26.12 ± 7,14 Hz ; TTX=0,07 ± 0,07 Hz	n= 9 cells from 7 animals (two treatments successively applyed to the recorded cell)	Friedman test (n=9 cells, Shapiro-Wilk normality test : ctrl P= 0.4282, Apamin P=0.0010, TTX P<0.0001)	Firing frequency of Purkinje cells: Friedman test : P< 0.0001 (multiple comparison ctrl vs. Apa P=0.0678)
Fig S5C	ratio Apamin/ctrl=1.644 ± 0.184	n= 9 cells from 7 animals (treatments applyed following recording in ctrl condition)	no test	no test
Fig 5C	mean ± SEM : ctrl=21.33 ± 2.349%; TTX=16.86 ± 1.972%	n=6 animals (treated and non treated slices from same animal)	paired t test (n=6, shapiro-wilk normality test, ctrl P=0.8972, TTX P=0.6004)	Percentage of nodes contacted : paired t-test : P = 0.0144 (ctrl vs. TTX)
Fig 5F	mean ± SEM : ctrl= 16,87 ± 1,735%; Apamin= 20,40 ± 1,235%	n=10 animals (treated and non treated slices from same animal)	Wilcoxon paired test. (n=10, shapiro-wilk ctrl normality test, P=0.0446, apamin P=0.9670)	Percentage of nodes contacted : wilcoxon paired-test : P = 0.0371 (ctrl vs. Apamin)
Fig 6C	mean ± SEM : ctrl=18.76 ± 1.113%; TEA=11.35 ± 1.132%	n=6 animals (treated and non treated slices from same animal)	paired t test (n=6, shapiro-wilk normality test, ctrl P=0.3454, TEA P=0.6467)	Percentage of nodes contacted : paired t-test : P = 0.0009 (ctrl vs. TEA)
Text	mean ± SEM : TTX/ctrl=0.7925 ± 0.05322; TEA/ctrl=0.6050 ± 0.04673	n=6 animals (treated and non treated slices from same animal)	unpaired t test (n=6, shapiro-wilk normality test, TTX/ctrl P=0.1663, TEA/ctrl P=0.7671)	Percentage of nodes contacted normalised by ctrl condition : unpaired t-test : P = 0.0244 (ctrl vs. TEA)
Fig 6E	mean ± SEM : internode=49.68 ± 4.884%; node=55.21 ± 9.286%	n= 37 axonal contacts from 12 animals and n=10 nodal contacts from 8 animals	Mann-Whitney test.	Percentage of frames in contact : Mann-Whitney test : P =0.6210 (internode vs. node)
Fig 6F	mean ± SEM : internode=8.514 ± 0.8618 frames; node=9.800 ± 1.800 frames	n= 37 axonal contacts from 12 animals and n=10 nodal contacts from 8 animals	Mann-Whitney test.	Percentage of frames in contact : Mann-Whitney test : P =0.4571 (internode vs. node)
Text	mean ± SEM : wo contact=20.07 ± 2.404 µm; nodal contact=22.2 ± 3.429 µm	n= 7 trajectories in 7 animals	paired t test (n=7, shapiro-wilk normality test, wo contact P=0.7333, nodal contact P=0.7631)	Total distance covered by the process tip in myelinated slices treated with TEA : paired t-test : p = 0.5596 (wo contact vs. nodal contact)
Fig 6H	mean ± SEM (estimated marginal means) : wo contact=2.39 ± 0.58 µm ; nodal contact=2.03 ± 0.55 µm	280 "wo contact" and 140 "nodal contact" timepoints from 14 "wo contact" and 7 "nodal contact" trajectories in 6 animals	Linear mixed model, Type II Wald chi-square test (280 "wo contact" and 140 "nodal contact" timepoints from 14 trajectories in 6 animals)	Distance from the origin : Type II Wald chi-square test : P =0.0771 (wo contact vs. nodal contact)
Fig 6I	mean ± SEM (estimated marginal means) : wo contact=1.65 ± 0.21 µm/min; nodal contact=1.87 ± 0.24 µm/min	280 "wo contact" and 140 "nodal contact" timepoints from 14 "wo contact" and 7 "nodal contact" trajectories in 6 animals	Linear mixed model, Type II Wald chi-square test (280 "wo contact" and 140 "nodal contact" timepoints from 14 trajectories in 6 animals)	Process velocity : Type II Wald chi-square test : P =0.1618 (wo contact vs. nodal contact)
Fig6L	mean ± SEM : ctrl=17.11 ± 1.406%; TPA=10.80 ± 1.228%	n=6 animals (treated and non treated slices from same animal)	paired t test (n=6, shapiro-wilk normality test, ctrl P=0.3041, TPA P=0.6402)	Percentage of nodes contacted : paired t-test : P = 0.0029 (ctrl vs. TPA)
Fig 7B	mean ± SEM : ctrl=45.87 ± 2.699%; TEA=31.08 ± 4.058%	n=6 animals (treated and non treated slices from same animal)	paired t test (n=6, shapiro-wilk normality test, ctrl P=0.4032, TPA P=0.1561)	Percentage of nodes contacted : paired t-test : P = 0.0104 (ctrl vs. TEA)
Fig 7C	mean ± SEM : ctrl=30.57 ± 2.510%; TPA=20.35 ± 2.616%	n=6 animals (treated and non treated slices from same animal)	paired t test (n=6, shapiro-wilk normality test, ctrl P=0.3929, TPA P=0.5289)	Percentage of nodes contacted : paired t-test : P = 0.0106 (ctrl vs. TPA)
Fig 7E	mean ± SEM : ctrl=57.22 ± 0.8994%; TEA=69.52 ± 1.688% iNOS+ cells	n=6 animals (treated and non treated slices from same animal)	paired t test (n=6, shapiro-wilk normality test, ctrl P=0.1793, TEA P=0.1848)	Percentage of iNOS+ microglial cells : paired t-test : P = 0.0011 (ctrl vs. TEA)
Fig7G	mean ± SEM : ctrl=47.74 ± 2.633%; TEA=36.40 ± 2.459% of remyelination	n=7 animals (treated and non treated slices from same animal)	paired t test (n=7, shapiro-wilk normality test, ctrl P=0.5882, TEA P=0.6564)	Percentage of remyelination : paired t-test : P = 0.0024 (ctrl vs. TEA)
Fig 7I	mean ± SEM : ctrl=60.05 ± 1.017%; TPA=75.88 ± 2.159% iNOS+ cells	n=6 animals (treated and non treated slices from same animal)	paired t test (n=6, shapiro-wilk normality test, ctrl P=0.2069, TPA P=0.9622)	Percentage of iNOS+ microglial cells : paired t-test : P = 0.0009 (ctrl vs. TPA)
Fig7K	mean ± SEM : ctrl=37.53 ± 2.704%; TPA=28.91 ± 1.699% of remyelination	n=7 animals (treated and non treated slices from same animal)	paired t test (n=7, shapiro-wilk normality test, ctrl P=0.1858, TPA P=0.3890)	Percentage of remyelination : paired t-test : P = 0.0096 (ctrl vs. TPA)
